# Molecular Signatures and Cellular Diversity During Mouse Habenula Development

**DOI:** 10.1101/2022.02.21.481251

**Authors:** Lieke L. van de Haar, Danai Riga, Juliska E. Boer, Youri Adolfs, Thomas E. Sieburgh, Roland E. van Dijk, Kyoko Watanabe, Nicky C.H. van Kronenburg, Mark H. Broekhoven, Danielle Posthuma, Frank J. Meye, Onur Basak, R. Jeroen Pasterkamp

**Affiliations:** Department of Translational Neuroscience, UMC Utrecht Brain Center, University Medical Center, Utrecht University, Utrecht, 3584 CG, The Netherlands; Department of Complex Trait Genetics, Center for Neurogenomics and Cognitive Research, Neuroscience Campus Amsterdam, VU University Amsterdam, Amsterdam, 1081 HV, The Netherlands

**Keywords:** Habenula, mouse, spatial expression, development, single-cell RNA sequencing, electrophysiology, neuronal subtype, axon guidance, neurotransmitter, connectivity

## Abstract

The habenula plays a key role in various motivated and pathological behaviors and is composed of molecularly distinct neuron subtypes. Despite progress in identifying mature habenula neuron subtypes, how these subtypes develop and organize into functional brain circuits remains largely unknown. Here we performed single-cell transcriptional profiling of mouse habenular neurons at critical developmental stages instructed by detailed three-dimensional anatomical data. Our data reveal cellular and molecular trajectories during embryonic and postnatal development leading to different habenular subtypes. Further, based on this analysis our work establishes the distinctive functional properties and projection target of a previously uncharacterized subtype of *Cartpt^+^* habenula neurons. Finally, we show how comparison of single-cell transcriptional profiles and GWAS data links specific developing habenular subtypes to psychiatric disease. Together, our study begins to dissect the mechanisms underlying habenula neuron subtype-specific development and creates a framework for further interrogation of habenular development in normal and disease states.
