## Supplementary table 1 for "Molecular Signatures and Cellular Diversity During Mouse Habenula Development"

	0_n	0_p	1_n	1_p	2_n	2_p	3_n	3_p	4_n	4_p	5_n	5_p	6_n	6_p	7_n	7_p	8_n	8_p	9_n	9_p	10_n	10_p	11_n	11_p	12_n	12_p	13_n	13_p
0	C130073E24Rik	2,92E-63	Gap43	1,14E-121	Prkcb	3,70E-95	Synpr	2,58E-101	Gpc6	7,12E-58	Kcnd2	2,61E-76	Cacna2d1	4,76E-58	Oprm1	4,55E-74	Cntn2	7,07E-58	Tenm2	1,31E-64	Wif1	4,60E-51	Zfhx3	4,41E-13	Vim	5,52E-17	Zfp36l1	1,93E+03
1	Ephb1	1,32E-58	Onecut2	1,29E-115	Synpr	5,88E-80	Plch2	6,86E-89	Gap43	6,20E-45	Nwd2	1,91E-59	Dcc	5,48E-57	Pcp4	1,29E-72	AC161165.4	2,21E-32	Nxph1	9,85E-57	Calb2	1,57E-35	Ephb1	4,80E-07	Adgrv1	6,47E-17	Rbms1	1,13E+04
2	Tac1	5,57E-56	Stmn2	9,22E-107	Rgma	2,86E-69	Kcnma1	1,31E-84	Mapt	6,58E-45	Etv1	3,90E-46	Epb41	7,03E-55	Igsf5	4,30E-72	Dcc	2,30E-32	Vav3	1,45E-53	Gng8	7,15E-34	Sorcs3	7,76E-04	Zfp36l1	1,60E-15	B2m	1,41E+04
3	Cntnap4	9,94E-54	Nefl	4,50E-97	Tcf4	1,40E-66	Etv1	1,77E-83	Slc35f1	7,89E-44	Gpr151	4,38E-44	Sox4	3,57E-53	Gpr151	1,02E-66	Enc1	1,92E-32	Trhde	5,07E-54	Pcdh9	6,03E-33	Pou6f2	1,15E-01	Sox2	4,44E-16	Arpc1b	2,29E+03
4	Gm45455	3,19E-53	Robo2	2,19E-96	Neurod2	1,66E-58	Kcnip1	1,17E-78	Pou6f2	1,48E-42	Col25a1	1,17E-43	Sox11	2,06E-46	Slit2	2,97E-64	Igfbpl1	1,31E-27	Ntng1	2,46E-49	Pcp4	5,25E-31	Zfhx2	6,90E-02	Npas3	8,10E-15	Myl12a	5,16E+04
5	Gm45341	3,43E-52	Crabp1	4,20E-94	Tnks	1,74E-58	Nrgn	5,32E-75	Pcdh7	1,95E-42	Kcnma1	7,43E-42	Mdk	7,56E-46	Col25a1	2,49E-58	Cdk4	3,05E-27	Cadm1	2,90E-48	Cbln2	3,33E-28	Mast4	7,22E-02	Mdk	1,05E-13	Igfbp4	8,11E+03
6	Nhlh2	1,59E-45	Stmn1	2,65E-89	Alcam	5,43E-57	Fam19a1	2,44E-69	Robo1	2,02E-39	Rbms3	1,25E-38	Stmn1	2,67E-45	Sox5	3,43E-57	Gm24276	1,01E-25	Lrrc4c	2,12E-46	Gm45341	8,97E-28	Pou2f2	1,44E+00	Mir99ahg	2,72E-13	Rplp1	1,08E+05
7	Pou6f2	7,05E-45	Nefm	2,66E-89	Stxbp5l	1,15E-57	Ano3	3,75E-68	Onecut3	5,73E-40	Opcml	1,52E-37	Elavl2	3,73E-43	Foxp2	6,31E-58	Mdga1	1,72E-25	Gm12130	1,37E-45	Gm45455	9,72E-29	Adgrb3	4,85E+00	Qk	3,76E-12	Cnn2	2,17E+05
8	Sorcs3	6,59E-45	Tubb5	7,16E-89	Adgrb1	6,55E-56	Gabbr2	2,85E-67	Cntn5	7,62E-40	St6galnac5	2,77E-36	Igfbpl1	7,36E-43	Tspan13	1,12E-56	Marcksl1	4,59E-24	Igfbp5	1,62E-46	Igsf5	4,44E-27	Gap43	2,09E+02	Dbi	4,52E-11	Anxa5	3,95E+04
9	Bmp7	3,32E-37	Tmsb4x	4,02E-88	Lmo3	4,62E-55	Rgs6	3,71E-68	C130073E24Rik	2,56E-38	Syt9	1,45E-35	Ddr1	2,38E-41	Ubl3	2,96E-55	Sox4	4,91E-25	Anks1b	2,32E-44	Syt6	5,60E-26	Pcdh10	6,81E+00	Fabp7	1,85E-08	Sparc	6,08E+03
10	D930028M14Rik	1,64E-31	Tubb3	7,27E-88	Tspan18	6,47E-52	Tmeff2	7,76E-66	Atp8a1	1,24E-36	Dpp10	3,70E-35	Rps20	1,27E-39	Ctnnbip1	1,00E-54	Rpl4	7,07E-25	Tcf4	5,73E-45	Col16a1	5,92E-25	Tmem163	1,36E+03	Ptn	2,69E-07	Lgals1	1,20E+06
11	Mar-01	1,84E-32	Tuba1a	2,34E-82	Slc5a7	1,58E-48	Slc5a7	2,23E-63	Cadps	2,75E-36	Pde1a	1,24E-34	Rplp0	3,47E-40	Amigo2	1,90E-54	Tcf7l2	7,65E-24	Cartpt	4,42E-40	Oprm1	2,36E-23	Sox1	4,19E+02	Nfia	6,47E-08	Vim	1,34E+06
12	Nrxn3	2,73E-30	Cadps	1,23E-81	Pou3f1	4,65E-48	Chst2	7,88E-66	Gm45341	4,37E-37	Enox2	3,50E-34	2610307P16Rik	5,55E-39	Pbx1	1,74E-53	Rnd3	8,43E-24	Smoc1	5,85E-39	Itm2c	2,67E-23	Nlgn1	6,13E+02	Ccnd2	6,60E-08	Itgb1	2,59E+05
13	Gm20649	2,29E-27	Clmp	3,47E-80	Ncald	1,43E-46	Neurod1	3,76E-63	Crabp2	1,45E-36	Nek7	1,30E-33	Slc1a2	7,94E-39	Hopx	5,68E-54	Pou3f1	5,87E-23	Serpini1	7,78E-39	Slc2a13	6,16E-25	Grik4	9,94E+02	Id3	7,49E-08	Foxc1	2,79E+05
14	Onecut1	5,51E-27	Cdkn1c	9,64E-80	Rasgrp1	1,40E-44	Syt9	7,46E-63	Gm45455	4,38E-36	Hhip	1,28E-31	Rps26	3,28E-38	Gabra2	1,08E-52	Slc1a2	2,83E-21	Negr1	7,29E-38	Galntl6	8,80E-23	Fign	1,00E+04	Serpinh1	2,10E-06	Ifitm3	3,15E+05
15	Erbb4	2,88E-23	Lef1	6,55E-78	Strbp	3,74E-45	Stxbp5l	1,08E-59	Kif5c	6,88E-36	Lrrc55	3,29E-31	Rps9	1,76E-36	Thsd7b	4,19E-53	Lmo1	3,29E-21	Mgat5	1,17E-35	Kcng4	4,52E-22	Erbb4	1,05E+04	Sparc	2,30E-08	P4hb	3,23E+05
16	Nr4a3	3,20E-23	Hmgcs1	9,10E-78	Kcnip1	1,18E-43	Gm45837	5,90E-60	Sncg	7,08E-36	Trpm3	5,42E-32	Cdk4	4,58E-37	Inpp4b	7,79E-53	Gm26377	1,28E-20	Prkar2a	3,22E-35	Tmem130	1,01E-20	Mdga1	1,25E+04	Rfx4	4,62E-07	Dock6	4,06E+05
17	Rab3b	6,34E-24	Onecut3	2,44E-77	Slc17a7	1,77E-43	Pde2a	8,20E-60	Gm26871	8,24E-36	Kctd8	1,56E-29	Rps19	2,32E-35	Hap1	7,66E-52	Rps24	1,51E-20	Nkain2	3,98E-36	Sox5	7,03E-21	Nav2	1,32E+02	Gli3	1,17E-05	Col3a1	6,80E+05
18	Gm45323	4,05E-22	Ebf3	1,93E-72	Neurod1	6,84E-44	Prkcq	1,62E-58	Dpysl3	7,05E-34	Tmem56	1,72E-31	Rmst	8,03E-36	Spon1	7,67E-52	Sox11	1,64E-20	Ptprd	1,08E-34	Nptx2	7,83E-21	Nrxn3	1,85E+04	Ctnna1	1,75E-05	Selenop	7,33E+05
19	Parvb	4,48E-20	Ina	6,43E-72	Sphkap	1,97E-43	Chrna3	1,82E-57	Ina	2,46E-32	Robo3	2,18E-29	Rps14	3,17E-35	Pcdh9	1,12E-50	Phf21b	4,69E-20	Lsamp	1,99E-34	Klhl5	1,19E-19	Shisa6	2,10E+03	Pax6	2,44E-06	Igf2	7,54E+05
20	Cdh12	5,90E-20	Crabp2	7,07E-71	Zfand5	4,53E-43	Nr4a2	1,80E-57	Tubb2b	9,92E-32	Pcdh9	2,45E-29	Ago1	3,20E-34	Necab2	3,16E-50	Rps9	6,60E-20	Kitl	4,53E-35	Erbb4	2,95E-20	Rgmb	3,12E+03	Maml2	2,66E-05	Gm49394	7,54E+05
21	Klhl13	6,82E-20	Ebf2	3,32E-71	Chrna3	9,94E-42	Gabbr1	3,93E-57	Ttc28	1,60E-29	Htr4	2,10E-28	Rps15a	9,66E-36	Clstn2	9,87E-50	Tubb3	6,37E-19	Gabbr2	2,09E-33	Col25a1	2,97E-20	3110039I08Rik	7,25E+03	Hes1	7,32E-06	Rps20	9,53E+05
22	Atp1a1	1,38E-19	Tubb2b	4,18E-71	Pld5	1,17E-40	Tspan13	5,43E-55	Onecut2	4,04E-29	Cacna1e	2,58E-30	Rpl26	1,19E-33	Vat1l	2,34E-47	Nrxn3	1,16E-17	Dgkb	2,20E-33	Gria1	5,40E-20	Csrnp3	1,71E+05	Sox9	1,07E-04	Serpinh1	1,12E+07
23	Dock5	9,01E-19	Dpysl3	1,78E-69	Ptprd	1,50E-40	Tspan18	7,75E-55	Auts2	8,27E-30	Tspan13	2,32E-28	Rpl13a	4,25E-34	Tmeff2	2,85E-48	Rpl13a	2,66E-18	Macrod2	2,23E-33	Tnr	1,39E-18	Chl1	5,40E+05	Ptprk	1,18E-04	Col4a1	1,15E+06
24	Cntnap2	9,11E-19	Adgrl2	2,06E-69	Purg	2,14E-40	Lrrc55	8,86E-55	Epha6	1,11E-28	Syt6	2,46E-27	Rps10	5,28E-34	Prkg1	2,01E-47	Flrt3	7,38E-18	Clec18a	7,62E-34	Hap1	1,76E-17	6330403K07Rik	5,54E+05	Id2	1,27E-05	Wasf2	1,17E+06
25	Gm21949	1,64E-18	Klf7	5,66E-70	Nfib	3,94E-40	Dgkb	3,26E-55	Mast4	1,19E-29	Spock2	2,42E-27	Igfbp2	5,87E-34	Trpm3	1,56E-45	Shisa2	1,49E-16	Nrgn	7,64E-35	Cntn1	2,05E-17	Unc5d	5,67E+04	Gm29266	3,50E-05	Dlc1	1,29E+07
26	Schip1	1,89E-18	Sox11	7,65E-70	Igsf9b	1,10E-39	Kitl	3,35E-54	Csmd3	2,08E-27	Thy1	7,66E-27	Rps5	1,11E-32	Nek7	2,90E-43	Gtsf2	1,44E-15	Nr4a2	2,43E-32	Necab2	2,65E-17	Kcnq3	1,17E+06	Tead2	5,96E-05	Rplp2	1,31E+06
27	Stmn2	4,17E-18	Actb	1,96E-68	Cadm2	1,27E-38	Syne1	6,53E-55	Vwc2l	2,26E-30	Samd4	1,04E-25	St18	4,09E-33	Calb2	3,65E-45	Msi1	1,66E-15	Chl1	1,47E-32	Zcchc12	7,05E-18	Rab3c	1,79E+05	Spata13	1,38E-04	Ifitm2	1,38E+06
28	Klf7	4,92E-17	Basp1	7,20E-67	Kcnma1	6,51E-39	Scube1	1,13E-51	Crim1	1,06E-27	Nrg3	1,23E-25	Srrm4	8,84E-33	Gng8	4,07E-45	Rps15a	2,07E-15	Car2	5,27E-29	Nlgn1	1,56E-17	Spock3	2,34E+05	Heg1	1,96E-03	Tns3	1,45E+07
29	D130079A08Rik	1,54E-14	Cd24a	3,38E-65	Stt3b	3,88E-37	Slc24a2	3,88E-50	Apba2	3,13E-26	Pou3f1	2,67E-24	Gm24276	1,92E-31	Tmem130	1,92E-42	H3f3a	6,16E-16	Celf2	6,52E-30	Kirrel3	1,60E-17	Cdh10	4,49E+05	Trps1	2,58E-04	Rpl13a	1,59E+06
30	Basp1	2,26E-14	Tcf7l2	6,54E-66	Snca	8,23E-38	Zfand5	3,47E-50	Efna5	4,21E-26	Amigo2	3,59E-24	Gm8292	1,39E-30	Nptx2	2,50E-41	Rpl23a	1,09E-14	Dock10	5,08E-30	Cdh12	1,91E-16	Ncam2	5,03E+05	Rps20	3,65E-04	Id3	1,94E+06
31	Pou4f1	1,37E-14	Slc35f1	1,99E-64	Gucy1b1	8,82E-38	Lhfpl3	3,83E-51	Vcan	7,83E-27	Gabbr1	4,30E-25	Cnn3	3,20E-29	Cadm1	5,42E-42	Gm16326	2,83E-14	Grm5	5,58E-29	Thsd7b	2,96E-17	Cadps	5,50E+05	Plpp3	7,63E-04	Col4a2	2,30E+06
32	Sorbs2	2,78E-13	Ebf1	5,58E-64	Clstn1	4,14E-37	Nwd2	3,37E-49	Gng2	2,67E-26	Atp1b1	6,59E-25	Nhlh1	6,93E-30	Amph	6,79E-41	Gm17779	7,29E-15	Dpp6	1,21E-27	Cck	1,08E-15	Ablim1	5,72E+05	Rplp1	7,66E-04	Anxa6	2,47E+07
33	Gm9844	3,20E-14	Cacna1a	2,93E-64	Dgkb	9,53E-37	Piezo2	4,35E-49	Cacna1b	7,15E-26	Il1rapl1	9,06E-25	Ddah2	1,61E-28	Fstl5	1,35E-39	Rps14	8,12E-15	Lcorl	2,14E-27	Pde11a	1,52E-15	Runx1t1	1,05E+07	Fgfr2	1,42E-02	Myh9	2,77E+07
34	Tuba1a	4,46E-13	Dpysl2	1,08E-62	Slc24a2	1,08E-35	Cacna1e	2,20E-47	Stmn2	1,06E-25	Gfra1	1,15E-23	Cntn2	2,40E-28	Ahi1	2,51E-39	Eef1a1	8,20E-15	Slc24a2	2,78E-27	Car10	5,96E-16	Slc1a2	1,38E+07	Pdpn	2,03E-02	Actn4	2,85E+07
35	Cntn5	1,86E-11	Mab21l2	4,89E-63	Cadps2	4,62E-35	Rapgef4	4,90E-48	Gm28526	3,08E-24	Nrgn	1,78E-23	Rpl32	1,52E-27	Npr1	2,77E-39	Rps15	8,97E-15	Itm2b	2,95E-27	Adcyap1	1,32E-15	Zfhx4	1,64E+07	Fgfr1	2,09E-02	Adgre5	3,26E+06
36	Otx2	2,05E-12	S100a10	4,98E-62	Vav3	1,25E-35	Anks1b	8,80E-48	Xpr1	3,56E-25	Lhfpl2	2,71E-23	Rps21	2,89E-28	Vangl1	1,18E-38	Rps10	5,87E-14	Purg	7,18E-27	Gucy1a1	2,70E-15	Ncam1	2,67E+06	Rplp2	2,39E-04	Pdgfrb	3,58E+06
37	AC161165.4	4,60E-12	Cacna2d1	3,05E-59	Opcml	1,88E-35	Asic2	1,73E-46	Kalrn	5,91E-25	AF529169	9,85E-24	Rps24	5,21E-28	Nsg2	5,77E-39	Dscaml1	8,36E-14	Slc12a5	9,12E-27	Adarb2	2,98E-14	Kcnh7	5,11E+06	Yap1	2,54E-02	Tpm4	3,66E+06
38	Fscn1	2,81E-11	Gm26871	4,62E-59	Sostdc1	2,40E-34	Frrs1l	2,54E-47	Sorbs2	5,92E-25	Galnt13	1,06E-22	Rpl4	5,58E-28	Kcnmb4	9,07E-39	Tuba1a	9,89E-14	Asic2	9,86E-27	Rit2	3,68E-15	Magi1	6,28E+06	Psat1	3,57E-03	Lamb1	3,76E+06
39	Tubb5	1,29E-09	Atp8a1	1,11E-58	Bcl11a	7,08E-35	Sostdc1	4,52E-47	Akap6	3,41E-22	Ctnnbip1	1,20E-24	Tcf12	8,62E-28	Olfm1	1,04E-37	Rpl34	1,12E-12	Chst2	1,39E-26	C130073E24Rik	6,30E-15	Nap1l5	6,67E+06	Itgb8	5,55E-03	Bgn	4,05E+06
40	Fam49a	1,46E-09	Islr2	6,63E-60	Syt9	4,97E-34	Nkain2	2,44E-45	Tubb5	5,01E-24	Cdh8	1,94E-22	Zfhx3	9,10E-28	Ptpdc1	1,18E-37	Prdx2	2,18E-13	Piezo2	3,27E-25	Sulf2	1,28E-13	Sox1ot	6,97E+06	Sox2ot	1,54E-01	Emilin1	4,28E+06
41	Islr2	2,73E-09	Shox2	2,59E-58	Slc4a10	1,03E-32	Sphkap	4,02E-45	Mab21l2	5,44E-23	Gm42583	3,50E-22	Eef1a1	1,58E-28	Rimbp2	3,16E-38	Ppp1r14b	2,92E-13	Nt5dc3	5,72E-26	Vstm2a	1,69E-13	Frmd4b	1,30E+08	Lpp	1,71E-01	Nid1	4,62E+06
42	Brinp1	2,85E-10	Calm1	1,67E-57	Cpne4	3,89E-32	Ank1	8,25E-46	Ank3	5,92E-23	Thsd7b	4,87E-23	Rcor2	1,72E-27	Tnr	3,50E-37	Rps29	4,63E-13	Arhgap24	1,26E-24	Nek7	7,02E-14	Dmrtb1	2,04E+08	Ldha	2,16E-03	Rps3a1	5,04E+06
43	Adgrl3	6,51E-10	Cacna1b	1,32E-55	Neurod6	1,22E-31	Lrrc3b	1,43E-44	Dcx	1,21E-21	Sulf2	5,25E-23	Gm43821	1,21E-25	Efnb3	1,45E-36	Gm45713	4,83E-13	Kctd8	3,38E-24	Hopx	1,00E-12	Fam168a	2,06E+08	Zeb2	2,59E-01	Anxa2	5,74E+06
44	Gnai2	1,01E-08	Grm8	1,01E-54	Lhfpl3	3,35E-32	Kcnd2	1,10E-43	Chn1	1,22E-21	Cpne4	2,17E-21	Rplp2	1,29E-25	Nrg1	2,69E-37	Cd24a	7,12E-13	Cacnb2	5,57E-26	Calb1	4,18E-13	Olfm1	2,25E+08	Mest	2,91E-01	Apod	5,88E+06
45	Tubb2b	1,05E-08	Idh1	1,45E-54	Rapgef4	9,93E-31	Lsamp	3,27E-44	Pou4f1	1,89E-21	Sytl2	4,74E-22	Rpl21-ps10	1,39E-25	Caly	7,23E-37	Rpl32	7,43E-13	Lhfpl3	8,34E-25	Tmem196	4,44E-13	Cacng2	2,49E+08	H2afv	3,14E-01	Laptm4a	5,98E+05
46	Tubb3	1,25E-08	Igf2bp3	1,38E-52	Cdh8	4,15E-30	Cadps2	3,60E-43	Greb1	2,14E-21	Fam19a1	6,21E-22	Gm4866	4,11E-26	Etv1	7,70E-36	Zic5	1,11E-12	Alcam	2,17E-24	Sntg1	4,54E-13	Gm38042	3,13E+07	Ildr2	4,64E-02	Ctsz	6,13E+06
47	Arhgap26	1,64E-08	Dcx	1,23E-51	Ano3	6,09E-30	Vav3	2,74E-42	Islr2	7,44E-22	Epha5	6,23E-22	Rpl37	6,62E-26	Zcchc12	2,32E-36	Rack1	1,18E-13	Cplx1	2,29E-23	Syt13	4,90E-13	Negr1	3,81E+07	Plekhg1	6,29E-02	Rrbp1	6,25E+07
48	Kcnh7	1,97E-08	Scd2	2,05E-51	Nrp2	8,39E-29	Sox2	2,91E-41	Cacna2d1	8,87E-22	Kirrel3	1,59E-20	Rps3	8,09E-26	Cdh13	4,45E-35	Rpl13	1,61E-11	Apba1	3,77E-24	Scg2	5,06E-13	Mab21l2	3,88E+08	Gm8292	6,36E-02	Pltp	6,93E+06
49	Gng3	1,04E-07	Fscn1	5,22E-52	Rbfox3	1,30E-27	Cpne4	3,15E-41	Rprm	1,37E-19	Car10	3,76E-20	Ssbp3	2,05E-24	Prkch	7,23E-35	Mex3a	2,94E-12	Prkcb	1,17E-22	Tac2	1,15E-11	Nr2f2	3,98E+07	Rpl41	6,67E-02	Vtn	7,14E+07
50	AC124561.1	1,36E-08	Mast4	6,15E-50	Grm5	1,65E-28	Cdk14	7,07E-42	S100a10	2,30E-19	Pde2a	4,42E-19	Gm22133	2,42E-24	Galntl6	2,22E-34	Rpl41	3,72E-12	Meg3	4,17E-22	Trpm3	1,61E-11	Ankrd6	5,44E+07	Smo	1,00E+00	Rpl23	8,66E+05
51	Fabp5	2,29E-07	Nell2	1,08E-48	Mdh1	1,79E-27	Slc18a3	2,98E-40	Epb41l4a	2,77E-21	Rgs6	5,24E-20	Rps4x	2,46E-25	Negr1	7,45E-33	Ssbp3	4,93E-11	Snhg11	6,40E-23	Stum	2,34E-12	Chd3	6,18E+07	Antxr1	2,42E+00	Rps5	8,97E+06
52	Uchl1	2,48E-07	Tfap2b	3,70E-48	Ebf4	2,53E-28	Cadm1	5,81E-41	Sorcs3	3,37E-19	Ano1	6,42E-20	Ftl1	5,89E-24	Oxr1	7,51E-33	Gm24951	6,47E-12	Dok6	8,98E-23	Il1rapl1	2,39E-11	Rims1	7,09E+07	Gnai2	2,88E+00	S100a11	1,01E+08
53	Ank3	3,46E-07	Gm43720	5,79E-49	Nrgn	3,39E-27	Gm5741	1,65E-39	Gm45323	3,61E-19	Gm45837	6,64E-21	Gm45713	7,93E-25	Gnao1	1,64E-32	Rps19	7,01E-12	Msi2	9,40E-24	AC124561.1	2,96E-11	Lingo2	7,31E+07	Tmpo	3,29E-01	Rpl3	1,01E+08
54	Nefl	4,21E-08	Cachd1	8,53E-49	Prkar2a	4,52E-28	Nrg3	1,98E-40	Gm9844	1,18E-18	Calcrl	8,17E-20	D030055H07Rik	1,08E-23	Rgs4	7,71E-32	Hspa8	9,46E-13	Nrxn1	3,14E-21	Dlg2	3,70E-13	Zdbf2	8,55E+07	Ccdc34	3,47E+00	Gm45713	1,11E+08
55	Gng2	5,52E-09	Gpc2	1,01E-47	Cpne9	5,52E-28	Dpp6	2,32E-39	Crmp1	2,85E-18	Sstr2	8,93E-20	Rps28	1,12E-22	Apba1	8,76E-32	Cnn3	1,07E-10	Snca	1,13E-20	Elfn1	3,73E-11	Cacna1b	1,05E+08	Id4	5,81E-01	Cthrc1	1,20E+06
56	Tenm3	2,46E-06	Gm28526	4,19E-48	Chrnb3	1,22E-26	Ano1	9,94E-40	Dmrtb1	3,78E-18	Apba1	1,15E-18	Gm26377	1,51E-22	Cds2	3,14E-31	Rcc2	1,12E-11	Pcp4l1	1,77E-21	Kctd4	6,60E-12	Grik2	1,08E+09	Otx2	6,14E-01	Ptbp1	1,33E+08
57	Plppr3	2,96E-06	Bhlhe23	2,30E-46	Kctd12	1,84E-26	Gfra1	1,02E-38	Gm16551	4,78E-19	Syne1	1,22E-18	Rplp1	3,51E-23	Anks1b	3,20E-31	Hist3h2ba	1,84E-10	Slc9a9	2,50E-20	Pcsk2	7,97E-13	Ptprn2	1,15E+09	Nckap5	1,11E+01	Hes1	1,34E+08
58	Cadps	3,37E-07	Nav2	3,91E-47	Igfbp5	3,04E-27	Clstn1	2,42E-39	Stmn1	5,17E-18	Gria1	1,74E-18	Chd7	5,30E-23	Grin2a	7,14E-31	Rps20	2,88E-11	Tmeff2	3,06E-21	Csmd1	1,25E-10	Csmd3	1,33E+09	Rps2	1,66E+01	Rpl32	1,35E+08
59	Myo1b	3,80E-07	Gnb2	3,21E-45	Zic1	3,26E-27	1810041L15Rik	1,27E-37	Actb	3,19E-18	Cadm2	2,24E-19	Rps11	6,76E-23	Bsn	2,15E-31	Slc22a27	5,67E-11	A830010M20Rik	3,15E-21	Mtus2	1,61E-10	Galnt16	1,63E+09	Rps5	2,16E+01	Rpl37	1,52E+07
60	Cpne8	1,64E-05	Tmeff1	3,55E-45	Gabbr2	5,74E-27	Prkar2a	1,78E-38	Adgrb3	6,23E-19	Grin2a	2,33E-18	Tox3	8,64E-23	Syt17	1,08E-28	Irx1	1,03E-09	Cacna1e	7,37E-21	Ptprz1	2,58E-10	B3galt1	1,80E+09	Rps14	2,77E+01	Lpp	1,52E+07
61	Gap43	4,14E-06	Gng2	1,94E-44	Chst2	1,42E-25	Tex15	2,27E-37	Cttnbp2	6,61E-18	Fos	3,13E-18	Rack1	3,17E-21	Ablim2	1,38E-28	Nt5dc2	1,09E-10	Tspan18	2,27E-20	Lrrtm4	3,50E-11	Frmd5	1,84E+09	Nectin3	2,97E-01	Rps15	1,57E+08
62	Nefm	4,25E-08	Xpr1	6,28E-45	Cplx1	2,37E-25	Kctd12	7,85E-37	Tuba1a	2,91E-17	Gabbr2	7,79E-19	Mex3a	3,33E-21	Scg2	1,50E-28	Rpl21-ps10	1,27E-09	B3gat1	3,09E-19	Nos1	4,70E-10	Ntrk2	2,16E+09	Rpl8	2,98E-01	Smc4	1,69E+07
63	Sncg	1,69E-05	Kif26a	9,73E-44	Tenm2	1,05E-24	Cpne9	8,64E-37	Cdkn1c	2,91E-16	Socs2	1,31E-17	Zbtb20	8,54E-23	Slc8a1	9,51E-29	Rpl26	1,29E-10	Gria2	4,93E-19	Gabra2	3,72E-09	Dpysl2	2,37E+09	Smad3	3,64E+00	Fth1	1,81E+08
64	Tmem178	5,40E-05	Ttc28	1,32E-42	Lrrc4c	1,15E-24	Snca	2,67E-36	Ucp2	3,59E-16	Olfm3	1,63E-17	Rpl13	2,39E-21	Nr4a2	1,02E-27	Gm43821	1,72E-09	Nyap2	6,33E-19	Apba1	3,98E-10	Cntnap5b	2,69E+09	Rplp0	6,10E+00	Rps9	2,22E+08
65	Serf1	1,01E-03	Hmgcr	2,02E-42	Robo3	1,45E-24	Alcam	6,02E-36	Basp1	3,87E-16	Lrrc3b	3,08E-17	Rpl23	2,66E-20	Sulf2	1,61E-27	Rplp0	2,92E-10	Ndrg4	1,98E-17	Pde1a	5,60E-10	Aplp1	2,96E+08	Notch3	7,74E-01	Rsu1	2,23E+07
66	Rspo3	1,06E-03	Gm43738	2,65E-42	Plch2	1,63E-23	Kctd8	1,48E-34	Pcdh10	5,65E-17	Klhl1	6,27E-18	Phf21b	3,38E-21	Grin3a	1,68E-27	Rps26	3,78E-10	Car10	2,28E-17	Pbx1	1,73E-08	Vcan	3,61E+09	Rps4x	9,18E+00	Rcn3	2,32E+07
67	Gnb2	1,11E-03	Ephb2	1,87E-41	Rtn1	2,81E-23	Zfp536	3,52E-35	Osbpl6	8,57E-17	Rgs10	7,60E-18	Msi1	1,16E-19	Sgcz	6,08E-28	Rhou	4,02E-10	Chrna3	2,96E-18	Ahi1	1,91E-09	Pkp4	3,72E+09	Cbx5	1,09E+02	Tcf4	2,36E+07
68	AL772386.1	1,93E-04	Ddah2	4,10E-41	Sema6d	3,30E-23	Cplx1	1,20E-34	Zfp804a	1,13E-15	Nptx2	9,32E-18	Marcks	1,37E-19	Lhx9	1,31E-26	Ppp2r2b	5,04E-10	Etv1	5,51E-18	Cntnap2	2,85E-09	Man1a	3,90E+09	Acot1	1,25E+02	Nr3c1	2,46E+08
69	Dach1	1,11E-02	Pou3f4	4,15E-42	Rtn4	6,42E-24	Atp6v1g2	1,45E-33	Dach2	1,37E-17	Cadps2	1,38E-17	Nr2f2	1,82E-19	Nrg3	1,65E-26	Rspo3	6,18E-10	Med12l	1,40E-16	Oxr1	4,58E-09	Atp2b1	4,50E+08	Tmem47	1,30E+01	Rpl4	2,90E+08
70	Ptms	2,87E-02	Vim	1,65E-42	Slc18a3	6,65E-24	Vstm2l	2,56E-33	Ephb2	3,47E-16	Focad	1,54E-17	Tmsb4x	4,81E-20	Dlg2	2,52E-26	Gm21949	7,52E-10	Slc24a3	3,14E-16	Nwd2	4,76E-08	Fgf14	4,64E+09	Myl12a	1,42E+02	Tead2	3,15E+08
71	Eef2	2,98E-03	Dab1	7,56E-40	Dpp6	8,70E-24	Btbd11	2,74E-34	Vangl2	3,79E-15	Nsg2	3,93E-16	Mdga1	5,15E-20	Pbx3	1,50E-25	Schip1	1,13E-08	Adam11	3,48E-15	Mgll	8,05E-09	Hap1	4,79E+07	Notch2	1,44E+02	Ctdsp2	3,36E+07
72	Eif4a1	3,17E-02	D930028M14Rik	1,50E-38	Tesc	9,02E-24	Syt17	3,38E-33	Atp2b1	3,99E-16	D130009I18Rik	4,15E-16	Basp1	6,23E-20	Lrrc4c	3,58E-25	Zic3	1,18E-08	Fxyd7	3,81E-15	Spock2	1,48E-07	Nova1	4,87E+08	Pea15a	1,82E+02	Foxf2	3,39E+08
73	Ube2e2	3,73E-03	Nr2f1	1,65E-38	Nfix	1,05E-22	Apba1	3,45E-34	Clmp	4,46E-16	Cnr1	5,68E-17	Rpl8	9,73E-20	Mgll	4,04E-26	Rps3	1,26E-08	Rbms1	3,97E-16	Celf4	2,05E-07	Dab1	5,45E+08	Nfib	1,97E+01	Sept2-1	3,41E+08
74	Megf11	6,84E-02	Crmp1	3,87E-39	Ntm	2,60E-22	Eef1a2	4,71E-34	Runx1t1	6,79E-17	Kif2a	6,02E-17	Prdx2	4,77E-19	Prkcq	2,04E-24	Gm22133	1,74E-08	Slc5a7	1,28E-15	Baiap3	2,39E-08	Zfp521	5,81E+08	Wls	2,08E+00	Gng12	3,67E+08
75	Tuba1b	7,00E-04	Fdps	4,10E-39	Ndrg4	2,97E-24	Kcnb1	6,87E-34	Gnaq	8,64E-16	Dclk1	1,99E-16	Rpl14	5,07E-19	Kctd8	2,87E-24	Robo3	1,92E-08	Prox1	1,36E-14	Gm29478	5,26E-07	CT025619.1	6,05E+08	Bcar3	2,23E+01	Epb41l2	3,70E+07
76	Mmd2	1,07E-01	Mapt	1,48E-37	Nr4a2	4,04E-23	Macrod2	1,10E-32	Frmd5	1,23E-15	Cygb	2,38E-15	Rps29	5,83E-18	Pcdh19	7,27E-26	Ddr1	2,62E-08	Cdk6	1,40E-14	Tagln2	9,07E-08	Dnah9	7,61E+08	Irs1	2,62E+02	Egflam	4,10E+08
77	Mapt	1,49E-01	Kif5c	4,83E-37	Adcy8	5,61E-23	Sulf2	1,35E-32	Dpysl2	1,69E-14	Ptprz1	3,00E-16	Rpl23a	7,16E-19	Dpp10	7,14E-24	Ehbp1	2,82E-08	Igsf9b	1,64E-14	Clstn2	1,40E-06	Lrfn5	8,30E+08	Slc1a3	2,69E+02	Ahnak	4,40E+08
78	Gm1673	1,58E-02	Kalrn	7,08E-38	Pxylp1	8,56E-23	Fat3	1,55E-32	Arid3b	2,22E-15	Khdrbs3	3,85E-16	Rpl41	1,05E-17	Chgb	1,03E-22	Gnai2	3,15E-08	Dock3	2,04E-14	Peg3	1,82E-06	Nav1	8,57E+07	Tubb4b	2,81E+02	Sep-02	4,61E+08
79	Tmem108	1,85E-01	Reep1	1,97E-37	Olfm3	1,37E-21	Chst1	1,93E-32	Garem2	2,41E-14	Prkd1	4,27E-16	Fmnl2	1,11E-17	Magi1	1,63E-22	Rplp2	3,94E-09	Tex15	2,68E-14	Ppp2r2c	2,33E-06	Crabp2	1,21E+09	Tead1	3,10E+01	Cald1	4,65E+08
80	Kif5c	1,87E-01	Jpt1	6,06E-37	Csdc2	2,24E-21	Trpm3	2,29E-33	Zdbf2	3,28E-14	Tfrc	4,73E-16	Rpl22	2,04E-17	Calb1	3,04E-23	Ftl1	4,66E-09	Ano3	4,93E-14	Atp1b1	2,45E-07	Pafah1b3	1,23E+10	Sipa1l1	3,22E+01	Rpl14	4,80E+07
81	Runx1t1	2,53E-01	Gm16551	9,71E-37	Atp6v1a	2,61E-21	Tnks	2,54E-33	Kif26a	3,76E-15	Kcnb1	1,01E-14	Pou3f2	2,50E-18	Tenm2	1,13E-21	Ncan	7,69E-10	Zfp536	6,97E-15	Opcml	3,72E-07	Cbln2	1,45E+10	Dock1	3,35E+01	Rplp0	4,89E+07
82	Cd24a	2,64E-02	Lrrn1	1,36E-35	Ppp1r14c	2,89E-21	Slc4a10	5,59E-33	Ncam1	5,97E-15	Kcnip1	1,24E-14	Zmiz1	4,45E-18	Scube1	1,54E-21	Edil3	8,95E-09	Slc4a10	9,31E-15	Prkg1	7,31E-07	Tubb2b	1,45E+10	Lamb2	3,73E+01	Gng11	5,23E+07
83	Ddah2	4,16E-02	Gm9844	2,43E-35	Frrs1l	4,42E-22	Ncald	6,86E-33	Cdh2	6,16E-14	Gm13889	1,32E-14	Carhsp1	1,53E-16	Nrsn2	4,17E-22	Rps28	1,05E-07	Ank1	1,05E-14	Brinp1	1,23E-05	Flrt2	1,48E+09	Clic4	4,29E+02	Zcchc24	5,66E+08
84	Maml3	4,29E-02	Onecut1	8,33E-36	Ndufa4	1,09E-20	Csdc2	8,05E-33	Zfp811	8,72E-15	Dlg2	2,85E-14	Maml3	1,64E-16	Rspo4	7,85E-22	Rps21	1,42E-08	Prkcq	1,70E-14	Meg3	2,65E-06	Fnbp1l	1,49E+10	Add3	4,47E+01	Lamc1	5,73E+08
85	Erc2	5,55E-02	AC161165.4	1,13E-34	Nrep	1,93E-21	Msi2	9,41E-33	Gpc2	1,13E-13	Zdhhc18	3,43E-15	Scd2	1,67E-16	Slc6a17	9,31E-22	Adgrg1	1,84E-07	Lhfp	1,85E-13	Rabgap1l	4,12E-06	Tmem255a	1,75E+10	Cachd1	5,45E+02	Ppic	5,95E+08
86	Cnih2	7,37E-02	Vash2	1,63E-34	Vamp2	2,61E-21	Prkcb	4,03E-32	Ddah2	1,21E-13	Pip4k2a	4,08E-15	Khdrbs1	3,89E-17	Prkd1	1,68E-20	D030055H07Rik	1,89E-07	Col15a1	2,65E-14	Tmx4	4,65E-06	Gpr158	1,76E+10	Limd1	6,79E+01	Rbp1	6,65E+07
87	Nova2	8,23E-02	Tenm3	3,64E-34	Ryr2	2,63E-21	Clec18a	2,78E-30	Gm43720	1,88E-13	Gucy1b1	4,63E-14	Rpl39	7,40E-17	Lcorl	3,51E-21	Hnrnpab	2,29E-08	Chst1	3,06E-13	Gpr151	5,66E-06	Lrp1b	1,83E+10	Otx2os1	6,89E+01	Rhoa	7,23E+07
88	Mdga1	1,28E-01	Fabp5	1,92E-34	Chat	1,04E-19	Robo3	4,58E-31	Cd24a	2,05E-13	Zfand5	5,58E-14	Rpl37a	1,03E-16	Pde1a	1,64E-20	Carhsp1	2,88E-08	Rasgrf1	4,17E-14	Focad	8,47E-06	Trib2	1,93E+10	Nes	7,56E+01	Nid2	7,40E+07
89	Akap6	1,49E+00	Vangl2	1,96E-33	C130071C03Rik	1,30E-20	Fos	9,12E-31	Nav1	4,96E-14	Plch2	6,21E-15	Rpl34	1,33E-15	Dnah7a	2,19E-19	Hdac2	3,15E-07	Rgs9	7,99E-14	Tenm3	1,08E-04	Gm26871	1,97E+09	Palld	8,11E+00	Itm2a	7,88E+07
90	Jpt1	1,82E+00	Chrna4	1,33E-32	Vstm2b	1,43E-19	Purg	4,11E-30	Onecut1	5,02E-14	Stxbp5l	7,63E-15	Chd4	1,54E-15	Meg3	2,70E-20	Hnrnpa2b1	3,25E-07	Synpr	1,10E-13	Fstl5	1,17E-04	Nsg1	2,00E+09	Rpl22	9,11E+01	Flna	8,26E+07
91	Dbn1	2,14E+00	Clic1	2,95E-32	Gucy1a1	1,75E-20	Chat	5,83E-30	Tenm3	6,08E-14	Gucy1a1	8,50E-15	Rps15	1,76E-15	Prkacb	2,91E-20	Elavl2	4,23E-08	Sgcd	1,19E-12	Tspan13	1,22E-04	Inpp5f	2,05E+10	Rpl21-ps10	9,35E+01	Ctnna1	8,53E+06
92	Homer2	3,24E-01	Rala	3,04E-32	Fam19a1	4,54E-20	Strbp	6,30E-30	Pag1	6,15E-14	Gm5741	1,14E-13	H1f0	1,98E-16	Pcsk2	4,07E-20	Adgrl3	5,59E-08	Snhg14	1,69E-12	Nrsn2	1,33E-04	Lgi2	2,17E+10	Gm43821	9,51E+01	Dock1	8,61E+07
93	Tmsb10	3,88E+00	Pafah1b3	3,50E-33	Cdk14	1,96E-19	C130071C03Rik	6,51E-30	Ablim1	6,53E-14	Ppp1r1b	2,69E-13	Midn	2,75E-15	Tmem178b	1,40E-19	Uba52	1,90E-06	Chgb	3,25E-12	Inpp4b	3,20E-06	Lsamp	2,39E+09	Pabpc1	1,00E+03	Col5a2	8,74E+07
94	Gse1	4,36E-01	Zfp811	5,89E-33	Dclk1	2,28E-19	Opcml	7,43E-30	Gm20649	7,28E-14	Nkain2	2,96E-14	Gm17779	7,88E-15	Gprasp1	1,72E-18	Eif4a1	2,13E-06	Scube1	3,90E-13	Nhlh2	3,98E-05	Col2a1	2,56E+09	Ezr	1,02E+03	Akap2	8,99E+07
95	Gm45697	5,03E-01	Vcan	9,06E-33	Syt3	2,33E-18	Tac2	9,50E-30	D430019H16Rik	8,57E-14	Plcl1	6,34E-15	Rcc2	4,66E-15	Gabbr1	2,64E-18	Gm4866	4,38E-08	Adcy8	4,77E-13	Ngb	4,18E-05	Nnat	2,76E+10	Notch1	1,03E+03	Ramp2	9,36E+07
96	Kcng4	6,99E+00	Fdft1	9,58E-33	Oxct1	7,84E-19	Pld5	2,44E-28	Serf1	9,90E-14	Tex15	7,41E-14	Fam110a	1,22E-13	Gabbr2	3,98E-19	Sbk1	5,70E-07	Frmpd4	1,07E-11	Nalcn	4,76E-06	Pcsk1n	2,89E+09	Smc4	1,17E+03	Rhoj	9,41E+07
97	Rpl41	2,24E+00	Tuba1b	3,56E-32	Fxyd7	1,15E-17	Sema5a	4,46E-28	Sox12	1,02E-13	Mbnl2	9,92E-14	Celsr2	1,80E-13	Spock2	6,60E-19	Epb41	8,73E-07	Dnm1	1,41E-11	Ap1s2	4,99E-05	Tanc2	3,29E+09	Id1	1,32E+03	Col1a2	9,60E+07
98	Gpc6	2,40E+01	Chn1	3,78E-31	Rbms1	1,16E-17	Dnm1	5,47E-29	Klf7	2,85E-13	Fat3	1,11E-12	Neurod4	4,33E-14	Syt6	8,03E-19	Islr2	9,29E-07	2610037D02Rik	1,63E-11	Pcdh17	5,48E-05	Elovl6	3,46E+10	Cnn3	1,69E+03	Phldb2	9,92E+07
99	Crip2	7,40E+00	Ldlrad3	4,86E-32	Gm3764	1,38E-17	Lhfp	9,87E-29	Plppr3	3,72E-13	Gpr26	1,61E-13	Smarca5	5,01E-13	Gabrb1	1,96E-17	Tubb5	1,16E-06	Eps8	2,55E-12	Lrrtm3	5,58E-05	Eid1	3,75E+10	Rps3a1	1,76E+03	Yap1	1,08E+09
